# Proteome allocation is linked to transcriptional regulation through a modularized transcriptome

**DOI:** 10.1101/2023.02.20.529291

**Authors:** Arjun Patel, Dominic McGrosso, Ying Hefner, Anaamika Campeau, Anand V. Sastry, Svetlana Maurya, Kevin Rychel, David J Gonzalez, Bernhard O. Palsson

**Author notes:** Corresponding author: Bernhard O. Palsson Correspondence.

## Abstract

It has proved challenging to quantitatively relate the proteome to the transcriptome on a per-gene basis. Recent advances in data analytics have enabled a biologically meaningful modularization of the bacterial transcriptome. We thus investigated whether matched datasets of transcriptomes and proteomes from bacteria under diverse conditions could be modularized in the same way to reveal novel relationships between their compositions. We found that; 1) the modules of the proteome and the transcriptome are comprised of a similar list of gene products, 2) the modules in the proteome often represent combinations of modules from the transcriptome, 3) known transcriptional and post-translational regulation is reflected in differences between two sets of modules, allowing for knowledge-mapping when interpreting module functions, and 4) through statistical modeling, absolute proteome allocation can be inferred from the transcriptome alone. Quantitative and knowledge-based relationships can thus be found at the genome-scale between the proteome and transcriptome in bacteria.
