## Supplementary Data 4 for "Proteome allocation is linked to transcriptional regulation through a modularized transcriptome"

proteomica_id	Type	precise1k id
heckmann_C13_A3_B1	Clone	p1k_00148
heckmann_C13_A3_B2	Clone	p1k_00148
heckmann_GLU_A10_B1	Clone	p1k_00131
heckmann_GLU_A10_B2	Clone	p1k_00131
heckmann_GLU_A4_B1	Clone	p1k_00126
heckmann_GLU_A4_B2	Clone	p1k_00126
heckmann_GLU_A6_B1	Clone	p1k_00128
heckmann_GLU_A6_B2	Clone	p1k_00128
heckmann_GLU_A8_B1	Clone	p1k_00129
heckmann_GLU_A8_B2	Clone	p1k_00129
heckmann_Glycerol2_B1	Clone	p1k_00150
heckmann_Glycerol2_B2	Clone	p1k_00150
heckmann_pgiEVO1_B1	Population	p1k_00718	p1k_00719
heckmann_pgiEVO1_B2	Population	p1k_00718	p1k_00719
heckmann_pgiEVO2_B1	Population	p1k_00721
heckmann_pgiEVO2_B2	Population	p1k_00721
heckmann_pgiEVO3_B1	Population	p1k_00722	p1k_00723
heckmann_pgiEVO3_B2	Population	p1k_00722	p1k_00723
heckmann_pgiEVO4_B1	Population	p1k_00724	p1k_00725	p1k_00726
heckmann_pgiEVO4_B2	Population	p1k_00724	p1k_00725	p1k_00726
heckmann_pgiEVO5_B1	Population	p1k_00727	p1k_00728
heckmann_pgiEVO5_B2	Population	p1k_00727	p1k_00728
heckmann_pgiEVO6_B1	Population	p1k_00729	p1k_00730
heckmann_pgiEVO6_B2	Population	p1k_00729	p1k_00730
heckmann_pgiEVO7_B1	Population	p1k_00731	p1k_00732
heckmann_pgiEVO7_B2	Population	p1k_00731	p1k_00732
heckmann_ptsEvo1_B1	Population	p1k_00745	p1k_00746
heckmann_ptsEvo1_B2	Population	p1k_00745	p1k_00746
heckmann_ptsEvo2_B1	Population	p1k_00747	p1k_00748
heckmann_ptsEvo2_B2	Population	p1k_00747	p1k_00748
heckmann_ptsEvo3_B1	Population	p1k_00749	p1k_00750
heckmann_ptsEvo3_B2	Population	p1k_00749	p1k_00750
heckmann_ptsEvo4_B1	Population	p1k_00751	p1k_00752
heckmann_ptsEvo4_B2	Population	p1k_00751	p1k_00752
heckmann_sdhEvo1_B1	Population	p1k_00737	p1k_00738
heckmann_sdhEvo1_B2	Population	p1k_00737	p1k_00738
heckmann_sdhEvo2_B1	Population	p1k_00739
heckmann_sdhEvo2_B2	Population	p1k_00739
heckmann_sdhEvo3_B1	Population	p1k_00740	p1k_00741	p1k_00742
heckmann_sdhEvo3_B2	Population	p1k_00740	p1k_00741	p1k_00742
heckmann_tpiEvo2_B1	Population	p1k_00765	p1k_00766
heckmann_tpiEvo2_B2	Population	p1k_00765	p1k_00766
heckmann_tpiEvo3_B1	Population	p1k_00767	p1k_00768
heckmann_tpiEvo3_B2	Population	p1k_00767	p1k_00768
heckmann_tpiEvo4_B1	Population	p1k_00769	p1k_00770
heckmann_tpiEvo4_B2	Population	p1k_00769	p1k_00770
heckmann_Xylose1_B1	Clone	p1k_00151
heckmann_Xylose1_B2	Clone	p1k_00151
heckmann_Xylose2_B1	Clone	p1k_00152
heckmann_Xylose2_B2	Clone	p1k_00152
heckmann_Xylose3_B1	Clone	p1k_00153
heckmann_Xylose3_B2	Clone	p1k_00153
BOP27(4gL Acetate)R1	Clone	p1k_00082	p1k_00083
BOP27(4gL Acetate)R2	Clone	p1k_00082	p1k_00083
BOP27(4gLglucose, 5mM methionine)R1	Clone	p1k_00173	p1k_00174
BOP27(4gLglucose, 5mM methionine)R2	Clone	p1k_00173	p1k_00174
BOP27(4gLglucose, W2, 2gL cytidine)R1	Clone	p1k_00029	p1k_00030
BOP27(4gLglucose, W2, 2gL cytidine)R2	Clone	p1k_00029	p1k_00030
BOP27(4gl glucose, M9)R1	Clone	p1k_00001	p1k_00002
BOP27(4gl glucose, M9)R2	Clone	p1k_00001	p1k_00002
BOP27(4glglucose, W2, 2gl glutamine)R1	Clone	p1k_00031	p1k_00032
BOP27(4glglucose, W2, 2gl glutamine)R2	Clone	p1k_00031	p1k_00032
BOP27(4glglucose_NoTE_wDPD)R1	Clone	p1k_00003	p1k_00004
BOP27(4glglucose_NoTE_wDPD)R2	Clone	p1k_00003	p1k_00004
BOP27(Acetylglucosamine)R1	Clone	p1k_00177	p1k_00178
BOP27(Acetylglucosamine)R2	Clone	p1k_00177	p1k_00178
BOP27(Fruc)R1	Clone	p1k_00084	p1k_00085
BOP27(Fruc)R2	Clone	p1k_00084	p1k_00085
BOP27(Fumarate)R1	Clone	p1k_00058	p1k_00059
BOP27(Fumarate)R2	Clone	p1k_00058	p1k_00059
BOP27(Galactose)R1	Clone	p1k_00179	p1k_00180
BOP27(Galactose)R2	Clone	p1k_00179	p1k_00180
BOP27(Glucarate)R1	Clone	p1k_00171	p1k_00172
BOP27(Glucarate)R2	Clone	p1k_00171	p1k_00172
BOP27(Glucose wPQ)R1	Clone	p1k_00019	p1k_00020
BOP27(Glucose wPQ)R2	Clone	p1k_00019	p1k_00020
BOP27(LB)R1	Clone	p1k_00094	p1k_00095
BOP27(LB)R2	Clone	p1k_00094	p1k_00095
BOP27(Pyruvate)R1	Clone	p1k_00062	p1k_00063
BOP27(Pyruvate)R2	Clone	p1k_00062	p1k_00063
BOP27(Sorbitol)R1	Clone	p1k_00165	p1k_00166
BOP27(Sorbitol)R2	Clone	p1k_00165	p1k_00166
BOP27(W2wCytosine)R1	Clone	p1k_00027	p1k_00028
BOP27(W2wCytosine)R2	Clone	p1k_00027	p1k_00028
CRPAR1 B1	Clone	p1k_00108	p1k_00109
CRPAR1 B2	Clone	p1k_00108	p1k_00109
CRPAR1AR2 B1	Clone	p1k_00110	p1k_00111	p1k_00112
CRPAR1AR2 B2	Clone	p1k_00110	p1k_00111	p1k_00112
CRPAR2 B1	Clone	p1k_00113	p1k_00114	p1k_00115
CRPAR2 B2	Clone	p1k_00113	p1k_00114	p1k_00115
Del-Cra_Acetate R1	Clone	p1k_00086	p1k_00087
Del-Cra_Acetate R2	Clone	p1k_00086	p1k_00087
RPOBE546V(Glucose)R1	Clone	p1k_00100
RPOBE546V(Glucose)R2	Clone	p1k_00100
RPOBE546V(LB)R1	Clone	p1k_00098	p1k_00099
RPOBE546V(LB)R2	Clone	p1k_00098	p1k_00099
RPOBE672K(Glucose)R1	Clone	p1k_00101	p1k_00102
RPOBE672K(Glucose)R2	Clone	p1k_00101	p1k_00102
RPOBE672K(LB)R1	Clone	p1k_00103	p1k_00104
RPOBE672K(LB)R2	Clone	p1k_00103	p1k_00104
del-cra glucose R1	Clone	p1k_00090	p1k_00091
del-cra glucose R2	Clone	p1k_00090	p1k_00091
del-cra(Fructose)R1	Clone	p1k_00088	p1k_00089
del-cra(Fructose)R2	Clone	p1k_00088	p1k_00089
del-crp glucose R1	Clone	p1k_00119	p1k_00120	p1k_00121
del-crp glucose R2	Clone	p1k_00119	p1k_00120	p1k_00121
del-crp glycerol R1	Clone	p1k_00122	p1k_00123	p1k_00124
del-crp glycerol R2	Clone	p1k_00122	p1k_00123	p1k_00124
evo04R1	Clone	p1k_00126
evo06R3	Clone	p1k_00126
pgi1R1	Clone	p1k_00718	p1k_00719
pgi1R3	Clone	p1k_00718	p1k_00719
TCS_WT_etoh__PnPR1	Clone	p1k_00497	p1k_00498
TCS_WT_etoh__PnPR2	Clone	p1k_00497	p1k_00498
WT_42C__PnPR1	Clone	p1k_00132
WT_42C__PnPR2	Clone	p1k_00132
glu_glu_ale4__glu_403_13__PnPR1	Clone	p1k_00126
glu_glu_ale4__glu_403_13__PnPR2	Clone	p1k_00126
hot_tale_hot_ale3_30C__3_228_30C__PnPR1	Clone	p1k_00399	p1k_00400
hot_tale_hot_ale3_30C__3_228_30C__PnPR2	Clone	p1k_00399	p1k_00400
hot_tale_hot_ale3_37C__3_228_37C__PnPR1	Clone	p1k_00401	p1k_00402
hot_tale_hot_ale3_37C__3_228_37C__PnPR2	Clone	p1k_00401	p1k_00402
hot_tale_hot_ale3_44C__3_228_44C__PnPR1	Clone	p1k_00403	p1k_00404
hot_tale_hot_ale3_44C__3_228_44C__PnPR2	Clone	p1k_00403	p1k_00404
hot_tale_hot_ale3_mid_30C__3_181_30C__PnPR1	Clone	p1k_00393	p1k_00394
hot_tale_hot_ale3_mid_30C__3_181_30C__PnPR2	Clone	p1k_00393	p1k_00394
hot_tale_hot_ale3_mid_37C__3_181_37C__PnPR1	Clone	p1k_00395	p1k_00396
hot_tale_hot_ale3_mid_37C__3_181_37C__PnPR2	Clone	p1k_00395	p1k_00396
hot_tale_hot_ale3_mid_44C__3_181_44C__PnPR1	Clone	p1k_00397	p1k_00398
hot_tale_hot_ale3_mid_44C__3_181_44C__PnPR2	Clone	p1k_00397	p1k_00398
ros_tale_7_103_0pq__PnPR1	Clone	p1k_00526	p1k_00527	p1k_00528	p1k_00529
ros_tale_7_103_0pq__PnPR2	Clone	p1k_00526	p1k_00527	p1k_00528	p1k_00529
ros_tale_7_103_250pq__PnPR1	Clone	p1k_00530	p1k_00531
ros_tale_7_103_250pq__PnPR2	Clone	p1k_00530	p1k_00531
ros_tale_7_103_750pq__PnPR1	Clone	p1k_00532	p1k_00533
ros_tale_7_103_750pq__PnPR2	Clone	p1k_00532	p1k_00533
tcs_del_baeR_etoh__PnPR1	Clone	p1k_00455	p1k_00456
tcs_del_baeR_etoh__PnPR2	Clone	p1k_00455	p1k_00456
tcs_del_phoB_m9__PnPR1	Clone	p1k_00477	p1k_00478
tcs_del_phoB_m9__PnPR2	Clone	p1k_00477	p1k_00478
tcs_del_phoB_m9p__PnPR1	Clone	p1k_00479	p1k_00480
tcs_del_phoB_m9p__PnPR2	Clone	p1k_00479	p1k_00480
tcs_del_rcsB_etoh__PnPR1	Clone	p1k_00481	p1k_00482
tcs_del_rcsB_etoh__PnPR2	Clone	p1k_00481	p1k_00482
tcs_wt_CuSO4__PnPR1	Clone	p1k_00495	p1k_00496
tcs_wt_CuSO4__PnPR2	Clone	p1k_00495	p1k_00496
tcs_wt_lb__PnPR1	Clone	p1k_00499	p1k_00500
tcs_wt_lb__PnPR2	Clone	p1k_00499	p1k_00500
